# Central T3 deprivation disturbs cortical cilia formation, oligodendrocyte lineage and neuronal cell-cell-communication in a MCT8/OATP1C1 deficient Allan-Herndon-Dudley Syndrome mouse model

**DOI:** 10.64898/2025.12.23.696195

**Authors:** Anna Molenaar, Ekta Pathak, Miriam Bernecker, Noémi Mallet, Ruth Gutierrez-Aguilar, Cristina Mencias, Dominik Lutter, Meri De Angelis, Gandhari Maity, Peter Kühnen, Benedikt Obermayer, Robert Opitz, Sonja C. Schriever, Timo D. Müller, Paul T. Pfluger

**Author notes:** Equal contribution (Anna Molenaar, Ekta Pathak). Corresponding author Prof. Dr. Paul T. Pfluger, Research Unit NeuroBiology of Diabetes Institute for Diabetes and Obesity Helmholtz Munich, Ingolstaedter Landstr.1 D-85764 Neuherberg.

## Abstract

**Background:** The Allan-Herndon-Dudley syndrome (AHDS) is a rare, X-linked human genetic disorder caused by mutations in the monocarboxylate transporter 8 (MCT8), essential for thyroid hormone (TH) transport across the blood-brain-barrier. The resulting central TH deprivation disrupts brain maturation and function, leading to intellectual disability and movement disorders. Cortical development, highly dependent on TH, is particularly affected and contributes significantly to AHDS pathologies.

**Methods:** To elucidate disrupted cortical processes, we conducted single nucleus RNA sequencing in a mouse model engineered to mimic the central TH deficiency characteristic of human AHDS. This murine AHDS model features the concomitant deletion of both MCT8 and OATP1C1, a T4 transporter largely absent in human brain capillaries that in mice plays a role in TH transport. The phenotype of dKO mice bears striking resemblance to the pathologies observed in human AHDS patients.

**Results:** Single nuclei were isolated from the cortex and attached striatum of 21-day old WT and MCT8/OATP1C1 dKO mice and sequenced using the 10x Genomics workflow. Cell proportion analyses on the resulting 48 clusters suggested elevated numbers of GABAergic striatal D1 and D2 neurons in the dKO mice. Diminished levels of mature oligodendrocytes coincided with a bifurcation within the oligodendrocyte lineage trajectory, leading to distinct subpopulations of WT and dKO oligodendrocytes. Differentially expressed gene (DEG) patterns align poorly with *Slc16a2* and *Slco1c1* mRNA levels in the respective clusters, but closely with prior published cortical bulk RNAseq data of mice with systemic hypothyroidism or MCT8/OATP1C1 deficiency. These parallels confirm the reliability of our data and provide new insights by pinpointing TH-responsive DEGs to specific cellular clusters. Moreover, inferred cell-cell communication using NeuronChat suggested a disbalance in GABAergic versus glutamatergic signaling. We further uncovered perturbed primary cilia formation in several GABAergic and glutamatergic clusters of the dKO cortex.

**Discussion:** Molecular signatures and perturbations uncovered by our snRNAseq study reveal new molecular characteristics of the AHDS. The imbalance in GABAergic versus glutamatergic cell-cell-communication, perturbed primary cilia formation, and bifurcation of the oligodendrocyte lineage align with pathologies observed in AHDS patients and highlight the role of TH signaling in maintaining neuronal network homeostasis in the cortex.
