## Supplementary File 1 for "Central T3 deprivation disturbs cortical cilia formation, oligodendrocyte lineage and neuronal cell-cell-communication in a MCT8/OATP1C1 deficient Allan-Herndon-Dudley Syndrome mouse model"

### Sheet: sheet1
	ID	body weight (g)	litter size	tT3 (pg/µl)	tT4 (pg/µl)	tT3/tT	T3 (pg/mg)	T4 (pg/mg)	brain weight (mg)	Hypothalamus (mg)	Cerebellum (mg)	Hippocampus (mg)	Cortex left hemisp. (mg)	Cortex right hemisp. (mg)	Midbrain (mg)	Hindbrain (mg)	Hr (2^ddCT)	Dio2 (2^ddCT)	Gad1 (2^ddCT)	MBP (2^ddCT)	Pvalb (2^ddCT)	Aldh1a1 (2^ddCT)	Aldh1l1 (2^ddCT)
WT	11	6.8	9	0.776	33.48	0.02319	2.42365	1.67911	365	9.2	41.4	18.5	91.8	104.1	56.1	33	0.918008	1.22226	1.3888	1.43643	1.23782	1.10553	1.37757
	12	7.8	9	0.998	69.84	0.0142955			362.4	9.5	41.1	27.8	94.3	96.1	52.8	28.8	1.46703	1.28361	1.17407	1.8221	1.55219	1.54609	1.55412
	20	7.7	10	0.62	34.92	0.0177663			368.5	7.2	41.4	22.8	94.2	92.2	60.8	34	1.70751	1.5141	1.82546	2.30655	1.21187	1.73616	1.83785
	21	7.3	10	0.683	43.2	0.0158056	3.16894	3.58867	370.2	10.6	43.4	21.7	93.1	97.5	54.2	35.9	1.71491	1.88824	2.01817	2.07515	1.26407	1.72054	2.17004
	22	6.3	10	0.713	57.24	0.0124528	3.20871	4.15245	359.3	6.7	38.8	27.4	90.5	91.3	57.7	37.5	0.582491	0.661684	0.554707	0.558729	0.498159	0.803577	0.701997
	31	7.9	8	0.796	43.2	0.0184167	3.38805	3.49311	374.2	9.9	46.5	21.2	89.6	90.6	61.8	37.5	0.71285	0.82506	0.765933	0.597366	1.02799	0.606586	0.629327
	63	7	12	0.698	55.68	0.0125431	2.93646	4.19494	355.9	9.1	39.7	22	89.6	91.4	52	39.2	1.40794	0.846608	1.11974	0.903758	0.955453	1.21685	1.05236
	65	6.5	12	0.666	29.28	0.0227459			361.6	8	38.9	26	90.7	90.1	56.1	35.6	0.868375	0.720053	0.849843	0.555294	0.824945	0.825232	0.685006
	66	6.5	12	0.578	38.04	0.015205			365.3	8.3	44.4	30.4	91.8	82.9	63.4	37.8	1.12554	0.859088	1.00364	0.790886	1.18707	0.987868	0.803548
dKO	1	4.9	10	2.16	15.72	0.137405	0.760534	<LOQ	341.1	7.1	35	23.2	83.4	88.1	56.5	36.9	0.265195	2.55027	1.03948	0.910431	0.186218	0.306063	1.46497
	2	4.7	10	1.08	11.44	0.0944386	0.549531	<LOQ	341.1	9.2	33.8	23.2	86.6	87.3	53	40.5	0.509338	2.51958	2.08477	1.19173	0.302816	0.418126	1.43133
	4	4.8	10	1.132	11.6	0.0975181			347	13.2	35.6	25	83.8	92.8	46.3	36.6	0.508516	3.03813	2.45259	1.8627	0.440526	0.699392	1.9108
	42	7.2	6	1.596	15.96	0.1	0.611702	<LOQ	382.2	11.3	41.7	24.4	98.5	92.1	57.3	40.9	0.23443	1.45344	0.92328	0.57773	0.185652	0.225791	0.901518
	55	6.9	8	1.006	11.69	0.086037	0.614679	<LOQ	382.8	8.4	42.2	25.8	96.2	105.2	58.4	37.2	0.203494	1.30263	0.482641	0.452291	0.342377	0.225449	0.831196
	75	5.5	9	0.997	10.78	0.092539	0.779177	<LOQ	356.1	6.9	38.2	30.4	84.5	85.7	62.2	37.9	0.256375	1.22254	0.912332	0.554491	0.197588	0.2048	0.775617
	76	5.4	9	1.141	14.16	0.0805932			360.5	14.9	39.4	27.9	87.7	92.9	53.8	40.8	0.268719	1.15901	1.00236	0.58512	0.280175	0.239832	0.75015
	77	5.2	9	1.272	16.56	0.0768116			344	9.5	40.5	24.9	84	89.9	52	37.5	0.30344	1.30974	0.812648	0.754695	0.212311	0.284001	0.897676
	78	5.4	9	1.248	17.28	0.0722222			353	8.6	41.5	19.9	95.5	87.2	59.5	37.2	0.276744	1.78465	1.15243	0.775527	0.279963	0.274112	0.9548
